# Aberrant Clonal Hematopoiesis Following Lentiviral Transduction of HSPC in a Rhesus Macaque

**DOI:** 10.1101/525691

**Authors:** Diego A Espinoza, Xing Fan, Di Yang, Stefan F Cordes, Lauren L Truitt, Katherine R Calvo, Idalia M Yabe, Selami Demirci, Kristin J Hope, So Gun Hong, Allen Krouse, Mark Metzger, Aylin Bonifacino, Rong Lu, Naoya Uchida, John F Tisdale, Xiaolin Wu, Suk See DeRavin, Harry L Malech, Robert E Donahue, Chuanfeng Wu, Cynthia E Dunbar

**Author notes:** Equal contributions (Diego A Espinoza, Xing Fan, Di Yang). Corresponding authors Chuanfeng Wu, Translational Stem Cell Biology Branch, NHLBI, NIH, Bethesda, Maryland 20892, Cynthia Dunbar, Translational Stem Cell Biology Branch, NHLBI, NIH, Bethesda, Maryland 20892.

## Abstract

Lentiviral vectors (LV) have been used for the delivery of genes into hematopoietic stem and progenitor cells (HSPC) in clinical trials worldwide. LV, in contrast to retroviral vectors, have not been associated with insertion site-associated malignant clonal expansions, and thus have been considered safer. Here, however, we present a case of markedly abnormal dysplastic clonal hematopoiesis impacting the erythroid, myeloid and megakaryocytic lineages in a rhesus macaque transplanted with HSPCs that were transduced with a LV containing a strong retroviral murine stem cell virus (MSCV) constitutive promoter-enhancer in the LTR. 9 insertions were mapped in the abnormal clone, resulting in overexpression and aberrant splicing of several genes of interest, including the cytokine stem cell factor and the transcription factor PLAG1. This case represents the first clear link between a lentiviral insertion-induced clonal expansion and a clinically abnormal transformed phenotype following transduction of normal primate or human HSPC, and are thus concerning, and suggest that strong constitutive promoters should not be included within LV vectors.
