## Supplemental Tables for "Aberrant Clonal Hematopoiesis Following Lentiviral Transduction of HSPC in a Rhesus Macaque": TableS1.xlsx

### Sheet: Sheet1
Table S1: Transplantation and follow-up characteristics of rhesus macaques receiving lentivirally-transduced HSPC
	ZH33	ZG66	ZJ31	ZJ38	ZK22	A9E016*	ZL40	Zl34	ZH19	JD76	JM82
Barcode Library	MSCV-11	MSCV-11	MSCV-11	MSCV-11	MSCV-19	MSCV-19	MSCV-21	MSCV-21	EF1α-11	EF1α-11	EF1α-11
Multiplicity of infection-transduction	25	25	25	25	25	25	25	25	25	25	25
% GFP+ infused cells	35	35	35	19	31	25	22.5	29.2	23	27.6	34
CD34+ transplant dose (millions)	32	48	23	13	82	23	57	36	48	44	91
CD34+ transplant dose/kg (millions)	6.9	8.5	4.1	2.3	7.2	4.4	8.1	5.1	7.1	4.1	7.2
Infused GFP+ cells (millions)	11.1	16.7	8	2.5	25.2	5.75	12.8	10.5	11	12.3	30.6
Cidofovir treatment	No	No	No	No	No	No	Yes	Yes	No	No	No
Follow-up time(months)	70	64	44	45	25	4	17	18	59	12	10
Total Barcodes Detected	13621	7217	20923	4076	9341	16310	10334	6336	14851	12551	8259
												* Euthanized at 4m post-transplant for tissue harvest study.
