## Supplemental Tables for "Aberrant Clonal Hematopoiesis Following Lentiviral Transduction of HSPC in a Rhesus Macaque": TableS5.xlsx

### Sheet: Sheet 1
Fusion Fragments per million
LV -EIF3E
Left LV Breakpoint	Right EIF3E Breakpoint	ZL34_BM_nRBC_sample 1	ZL34_BM_nRBC_sample2	ZL34_PB_nRBC_sample3	ZL34_BM_HSPC_sample4	Confirmed by end point RT-PCR	Reported in D Cesana, et.al
LV:605+ or LV:4661:+	Chr 8:107031803:-	2.0375	1.8145	0.907	1.2721	N/A	no
LV:762:+	Chr 8:107031803:-	2.693	1.9339	1.0651	1.6249	yes	yes
LV:2033:+	Chr 8:107031803:-	1.6243	1.5638	0.624	1.0262	N/A	yes
LV:3138:+	Chr 8:107031803:-	0	1.337	0	0.7483	N/A	no
LV:3986:+	Chr 8:107031803:-	1.6101	1.3848	0.6657	1.2293	N/A	no
LV-PLAG1
Left LV Breakpoint	Right EIF3E Breakpoint	ZL34_BM_nRBC_sample 1	ZL34_BM_nRBC_sample2	ZL34_PB_nRBC_sample3	ZL34_BM_HSPC_sample4	Confirmed by PCR	Reported in D Cesana, et.al
LV:605+ or LV:4661:+	Chr 8:54134540:-	0	0	0	0	N/A	no
LV:762:+	Chr 8:54134540:-	0.8977	1.2534	0.4577	0.8231	yes	yes
LV:2033:+	Chr 8:54134540:-	0	0.7162	0	0.2458	N/A	yes
LV:3138:+	Chr 8:54134540:-	0	0	0	0	N/A	no
LV:3986:+	Chr 8:54134540:-	0.5414	0.6924	0.258	0.3848	yes	no
LV-NCAM2
Left LV Breakpoint	Right EIF3E Breakpoint	ZL34_BM_nRBC_sample 1	ZL34_BM_nRBC_sample2	ZL34_PB_nRBC_sample3	ZL34_BM_HSPC_sample4	Confirmed by PCR	Reported in D Cesana, et.al
LV:605+ or LV:4661:+	Chr 3:25974508:-	0	0	0	0	N/A	no
LV:762:+	Chr 3:25974508:-	0.6412	0.7759	0.4993	0.3528	No	yes
LV:2033:+	Chr 3:25974508:-	0	0	0	0	N/A	yes
LV:3138:+	Chr 3:25974508:-	0	0	0	0	N/A	no
LV:3986:+	Chr 3:25974508:-	0	0	0	0	No	no
D. Cesana et al., Whole transcriptome characterization of aberrant splicing events induced by lentiviral vector integrations. The Journal of clinical investigation 122, 1667-1676 (2012).
