## Supplemental Tables for "Aberrant Clonal Hematopoiesis Following Lentiviral Transduction of HSPC in a Rhesus Macaque": TableS6.xlsx

### Sheet: Sheet1
Primer Names	5’-----------3’ sequences	Index
Universal reverse primer	CAAGCAGAAGACGGCATACGAGATCGTGATACGGCATACGAGCTCTTCCGATCT
Barcode New Forward i501	AATGATACGGCGACCACCGAGATCTACACTCGCCTTAACACTCTTTCCCTACACGACGCTCTTCCGATCT	TCGCCTTA
Barcode New Forward i502	AATGATACGGCGACCACCGAGATCTACACCTAGTACGACACTCTTTCCCTACACGACGCTCTTCCGATCT	CTAGTACG
Barcode New Forward i503	AATGATACGGCGACCACCGAGATCTACACTTCTGCCTACACTCTTTCCCTACACGACGCTCTTCCGATCT	TTCTGCCT
Barcode New Forward i504	AATGATACGGCGACCACCGAGATCTACACGCTCAGGAACACTCTTTCCCTACACGACGCTCTTCCGATCT	GCTCAGGA
Barcode New Forward i505	AATGATACGGCGACCACCGAGATCTACACAGGAGTCCACACTCTTTCCCTACACGACGCTCTTCCGATCT	AGGAGTCC
Barcode New Forward i506	AATGATACGGCGACCACCGAGATCTACACCATGCCTAACACTCTTTCCCTACACGACGCTCTTCCGATCT	CATGCCTA
Barcode New Forward i507	AATGATACGGCGACCACCGAGATCTACACGTAGAGAGACACTCTTTCCCTACACGACGCTCTTCCGATCT	GTAGAGAG
Barcode New Forward i510	AATGATACGGCGACCACCGAGATCTACACCAGCCTCGACACTCTTTCCCTACACGACGCTCTTCCGATCT	CAGCCTCG
Barcode New Forward i511	AATGATACGGCGACCACCGAGATCTACACTGCCTCTTACACTCTTTCCCTACACGACGCTCTTCCGATCT	TGCCTCTT
Barcode New Forward i512	AATGATACGGCGACCACCGAGATCTACACTCCTCTACACACTCTTTCCCTACACGACGCTCTTCCGATCT	TCCTCTAC
Barcode New Forward i514	AATGATACGGCGACCACCGAGATCTACACTCATGAGCACACTCTTTCCCTACACGACGCTCTTCCGATCT	TCATGAGC
Barcode New Forward i515	AATGATACGGCGACCACCGAGATCTACACCCTGAGATACACTCTTTCCCTACACGACGCTCTTCCGATCT	CCTGAGAT
Barcode New Forward i516	AATGATACGGCGACCACCGAGATCTACACTAGCGAGTACACTCTTTCCCTACACGACGCTCTTCCGATCT	TAGCGAGT
Barcode New Forward i518	AATGATACGGCGACCACCGAGATCTACACGTAGCTCCACACTCTTTCCCTACACGACGCTCTTCCGATCT	GTAGCTCC
Barcode New Forward i519	AATGATACGGCGACCACCGAGATCTACACTACTACGCACACTCTTTCCCTACACGACGCTCTTCCGATCT	TACTACGC
Barcode New Forward i520	AATGATACGGCGACCACCGAGATCTACACAGGCTCCGACACTCTTTCCCTACACGACGCTCTTCCGATCT	AGGCTCCG
Barcode New Forward i521	AATGATACGGCGACCACCGAGATCTACACGCAGCGTAACACTCTTTCCCTACACGACGCTCTTCCGATCT	GCAGCGTA
Barcode New Forward i522	AATGATACGGCGACCACCGAGATCTACACCTGCGCATACACTCTTTCCCTACACGACGCTCTTCCGATCT	CTGCGCAT
Barcode New Forward i523	AATGATACGGCGACCACCGAGATCTACACGAGCGCTAACACTCTTTCCCTACACGACGCTCTTCCGATCT	GAGCGCTA
Barcode New Forward i524	AATGATACGGCGACCACCGAGATCTACACCGCTCAGTACACTCTTTCCCTACACGACGCTCTTCCGATCT	CGCTCAGT
Barcode New Forward i526	AATGATACGGCGACCACCGAGATCTACACGTCTTAGGACACTCTTTCCCTACACGACGCTCTTCCGATCT	GTCTTAGG
Barcode New Forward i527	AATGATACGGCGACCACCGAGATCTACACACTGATCGACACTCTTTCCCTACACGACGCTCTTCCGATCT	ACTGATCG
Barcode New Forward i528	AATGATACGGCGACCACCGAGATCTACACTAGCTGCAACACTCTTTCCCTACACGACGCTCTTCCGATCT	TAGCTGCA
Barcode New Forward i529	AATGATACGGCGACCACCGAGATCTACACGACGTCGAACACTCTTTCCCTACACGACGCTCTTCCGATCT	GACGTCGA
