## Supplemental Tables for "Aberrant Clonal Hematopoiesis Following Lentiviral Transduction of HSPC in a Rhesus Macaque": TableS7.xlsx

### Sheet: Sheet1
Antigen	Conjugation	Vendor	Catalog number	Clone
CD3	APC-Cy7	BD Pharmingen	557757	SP34-2
CD3	BV786	BD Pharmingen	563918	SP34-2
CD20	BV605	BD Pharmingen	563783	2H7
CD20	APC-Cy7	BD Pharmingen	335794	L27
CD14	Pacific Blue	Invitrogen	MHCD1428	TuK4
CD14	APC-Cy7	Biolegend	301820	M5E2
CD16	APC	Biolegend	302012	3G8
CD16	PE-Cy7	BD Pharmingen	557744	3G8
CD56	PE-Cy5	BD Pharmingen	555517	B159
NKG2A	APC	Beckman Coulter	A60797	Z199
NKG2A	PE-CY7	Beckman Coulter	B10246	Z199
Ki67	BV421	BD Pharmingen	562899	B56
NKP80	APC	Miltenyi Biotec	130-094-845	N/A
C-KIT	APC	Biolegend	313205	104D2
CD34	BV786	BD Pharmingen	741007	clone 563
CD33	PE/APC	Miltenyi Biotec	130-091-732( PE)/130091731(APC)	AC104.3E3
CD16	BV605	BD Horizon	563172	3G8
CD45	BV510	BD Horizon	563530	D058-1283
CD71	PE	GeneTex	43030	DF1513
CD71	purified	Ventana	760-4589	MRQ48
CD61	purified	Ventana	760-4249	2F2
CD3	purified	Ventana	790-4341	2GV6
MPO	purified	Ventana	760-2659	Polyclonal
CD5	purified	Ventana	790-4451	SP19
CD117	purified	CellMark	117R-18-ASR	YR145
CD20	purified	Ventana	760-2531	L26
CD79a	purified	Ventana	790-4432	SP18
SCF	purified	Thermo Fisher	PA5-11563	Polyclonal
NCAM2	purified	Sigma	HPA030901	Polyclonal
PLAG1	purified	Sigma	HPA072290	Polyclonal
Secondary antibody	Goat anti-Rabbit IgG (H+L) Cross-Adsorbed Secondary Antibody, Pacific Blue	Invitrogen	P-10994	Polyclonal
Live/dead	Aqua dye	Life technology	L34957	N/A
N/A: not applicable
